# Acute toxicity effects of pesticides on beneficial organisms – Dispelling myths for a more sustainable use of chemicals in agricultural environments

**DOI:** 10.1101/2024.01.25.577310

**Authors:** Luis Mata, Rosemary A. Knapp, Robert McDougall, Kathy Overton, Ary A. Hoffmann, Paul A. Umina

## Abstract

Agricultural practitioners, researchers and policymakers are increasingly advocating for integrated pest management (IPM) to reduce pesticide use while preserving crop productivity and profitability. Selective pesticides, putatively designed to act on pests while minimising impacts on off-target organisms, have emerged as one such option – yet evidence of whether these compounds control pests without adversely affecting natural enemies and other beneficial species (henceforth beneficials) remains scarce. At present, the selection of pesticides compatible with IPM often considers a single (or a limited number of) widely distributed beneficial species, without considering undesired effects on co-occurring beneficials. In this study, we conducted standardised laboratory bioassays to assess the acute toxicity effects of 20 chemicals on 15 beneficial species at multiple exposure timepoints, with the specific aims to: (1) identify common and diverging patterns in acute toxicity responses of tested beneficials; (2) determine if the effect of pesticides on beetles, wasps and mites is consistent across species within these groups; and (3) assess the impact of mortality assessment timepoints on International Organisation for Biological Control (IOBC) toxicity classifications. Our work demonstrates that in most cases, chemical toxicities cannot be generalised across a range of beneficial insects and mites providing biological control, a finding that was found even when comparing impacts among closely related species of beetles, wasps and mites. Additionally, we show that toxicity impacts increase with exposure length, pointing to limitations of IOBC protocols. This work challenges the notion that chemical toxicities can be adequately tested on a limited number of ‘representative’ species; instead it highlights the need for careful consideration and testing on a range of regionally and seasonally relevant beneficial species.
