## Supplementary Materials (Tables S1-S14) for "Acute toxicity effects of pesticides on beneficial organisms – Dispelling myths for a more sustainable use of chemicals in agricultural environments": Table S1 - Beneficials details.xlsx

### Sheet: Table S1
Guild	Class	Order/ Subclass	Beneficial group	Species	Common name	Lifestage
Predators	Arachnida	Acari	Predatory mites	Hypoaspis aculeifer	Killer mite	Mixed
				Typhlodromus montdorensis	Montdorensis	Mixed
				Odontoscirus lapidaria	Snout mite	Mixed
		Araneae	Spiders	Venatrix spp.	Wolf spider	Juveniles
	Insecta	Coleoptera	Ladybirds	Hippodamia variegata	Spotted amber ladybird	Larvae
				Harmonia conformis	Large spotted ladybird	Larvae
			Rove beetles	Dalotia coriaria	Rove beetle	Adults
		Neuroptera	Lacewings	Mallada signatus	Green lacewing	Larvae
		Diptera	Hoverflies	Melangya spp.	Common hoverfly	Larvae
		Hemiptera	Predatory bugs	Orius tantillus	Pirate bug	Adults
Parasitoids	Insecta	Hymenoptera	Aphid parasitoids	Aphelinus abdominalis	Aphelinus parasitoid	Adults
				Aphidius colemani	Aphidius parasitoid	Adults
				Diaeretiella rapae	Diaeretiella parasitoid	Adults
			Larval parasitoids	Diadegma semiclausum	Diadegma parasitoid	Adults
			Egg parasitoids	Trichogramma pretiosum	Trichogramma parasitoid	Adults
