## Supplementary Materials (Tables S1-S14) for "Acute toxicity effects of pesticides on beneficial organisms – Dispelling myths for a more sustainable use of chemicals in agricultural environments": Table S2 - Species-specific experimental details.xlsx

### Sheet: Table S2
Species	Source (commercially reared or field caught)	Lifestage tested	Number of individuals per dish	Humidity regulator	Food source	Dish seal
Hypoaspis aculeifer	Commercially reared(A)	Adults and nymphs	1	1/4 radish cotyledon (Raphanus sativus)	none	petri dish lid sealed with parafilm
Typhlodromus montdorensis	Commercially reared(B)	Adults and nymphs	1	1/4 radish cotyledon (Raphanus sativus)	none	petri dish lid sealed with parafilm
Odontoscirus lapidaria	Field caught (C )	Adults and nymphs	1	vetch leaf (Vicia sativa)	none	petri dish lid sealed with parafilm
Venatrix spp.	Field caught (C )	Juveniles (within 24 hours of dispersal from mother’s abdomen)	1	1/4 radish cotyledon (Raphanus sativus)	live wingless Drosophila melanogaster	petri dish lid sealed with parafilm
Hippodamia variegata	Commercially reared(A)	Larvae (<24 hours after hatching)	1	none	honey smeared on swiss voile and live oat aphids (Rhopalosiphum padi)	swiss voile
Harmonia conformis	Commercially reared(B)	Larvae (<24 hours after hatching)	1	none	honey smeared on paper towel and live oat aphids (Rhopalosiphum padi)	petri dish lid sealed with parafilm
Dalotia coriaria	Commercially reared(B)	Adults	1	none	sterilised Ephestia eggs	petri dish lid
Mallada signatus	Commercially reared(B)	First and second larval instars	1	none	paper towel soaked in 10% honey solution	petri dish lid
Melangya spp.	Field-caught (C )	4-7 day old larvae	1	1/4 radish cotyledon (Raphanus sativus)	live green peach aphids (Myzus persicae)	petri dish lid sealed with parafilm
Orius tantillus	Commercially reared(A)	Adults	1	moist filter paper	sterilised Ephestia eggs	petri dish lid sealed with parafilm
Aphelinus abdominalis	Commercially reared(A)	Adults (<24 hours old)	3	none	dental wick soaked in 10% honey solution	petri dish lid
Aphidius colemani	Commercially reared(A)	Adults (<24 hours old)	3	none	dental wick soaked in 10% honey solution	petri dish lid
Diaeretiella rapae	Commercially reared(A)	Adults (<24 hours old)	3	none	dental wick soaked in 10% honey solution	petri dish lid
Diadegma semiclausum	Commercially reared(A)	Adults (<48 hours old)	3	none	honey smeared on swiss voile	swiss voile
Trichogramma pretiosum	Commercially reared(B)	Adults (within 48 hours of emergence)	3	moist filter paper	honey smeared between 2 pieces of paper towel	petri dish lid sealed with parafilm
A = Biological Services, Loxton, SA, Australia
B = Bugs for Bugs, Toowoomba, QLD, Australia
C = VIC, Australia
