## Supplementary Materials (Tables S1-S14) for "Acute toxicity effects of pesticides on beneficial organisms – Dispelling myths for a more sustainable use of chemicals in agricultural environments": Table S3 - Pesticide details.xlsx

### Sheet: Table S3
IRAC classification	Mode of action group	Product brand	Active ingredient	Product formulation (g or mL a.i./kg or L)	Rate	Rate tested (g or mL a.i./ha)
1A	Carbamates	Pirimor® WG	pirimicarb	500	low	75
					high	500
		Larvin® 375	thiodicarb	375	low	28.13
					high	281.25
		Lannate® L	methomyl	225	low	45
					high	450
1B	Organophosphates	Lorsban® 500 EC	chlorpyrifos	500	low	35
					high	750
		Dimethoate® 400	dimethoate	400	low	30
					high	320
		Le-Mat® 290 SL	omethoate	290	low	5.8
					high	58
3A	Pyrethroids	Astound® Duo	alpha-cypermethrin	100	low	4
					high	40
		Talstar® 250 EC	bifenthrin	250	low	8
					high	80
		Trojan®	gamma-cyhalothrin	150	low	0.45
					high	4.5
		Karate Zeon®	lambda-cyhalothrin	250	low	1.75
					high	17.5
4C	Sulfoximines	Transform® WG	sulfoxaflor	500	low	5
					high	50
5	Spinosyns	Success® Neo	spinetoram	120	low	3
					high	36
6	Avermectins	Vantal® Upgrade 36	abamectin	36	low	0.54
					high	5.4
		Affirm®	emamectin benzoate	17	low	0.51
					high	5.1
9D	Pyropenes	Versys®	afidopyropen	100	low	0.5
					high	5
11A	Bacillus thuringiensis	DiPel® DF	Bacillus thuringiensis (Bt)	2803	low	328.57
					high	3285.7
12A	Diafenthiuron	Pegasus®	diafenthiuron	500	low	30
					high	300
22A	Oxadiazines	Steward® EC	indoxacarb	150	low	6
					high	60
28	Diamides	Altacor®	chlorantraniliprole	350	low	2.45
					high	24
29	Flonicamid	MainMan®	flonicamid*	500	low	10
					high	100
31	Baculoviruses	NearNPV®	nuclear polyhedrosis virus (NPV)	7.5 x 109	low	10
					high	100
NA	NA	Canopy®	paraffinic oil	778	low	158.4
					high	1584
* flonicamid rates are 200% and 20% MRFR
