## Supplementary Materials (Tables S1-S14) for "Acute toxicity effects of pesticides on beneficial organisms – Dispelling myths for a more sustainable use of chemicals in agricultural environments": Table S4 - Total number of datapoints.xlsx

### Sheet: Table S4
	Aca | Hypoaspis	Aca | Odontoscirus	Aca | Typhlodromus	Ara | Venatrix	Col | Dalotia	Col | Harmonia	Col | Hippodamia	Dip | Melangyna	Hem | Orius	Hym | Aphelinus	Hym | Aphidius	Hym | Diadegma	Hym | Diaeretiella	Hym | Trichogramma	Neu | Mallada
abamectin	60	87	78	0	90	0	0	0	0	90	87	0	90	0	90
afidopyropen	60	90	78	84	90	90	90	90	90	90	90	90	90	60	90
bifenthrin	60	147	0	84	0	90	0	54	0	90	90	90	90	60	90
bt	0	90	0	0	90	0	0	0	0	90	90	0	90	0	0
chlorantraniliprole	0	90	0	87	90	0	0	85	90	93	90	0	90	0	265
chlorpyrifos	60	90	78	0	90	90	90	0	90	90	90	90	90	60	90
diafenthiuron	60	90	78	0	90	90	90	90	0	90	90	90	90	61	90
dimethoate	60	87	78	48	90	90	90	84	0	180	180	90	180	114	90
emamectin benzoate	0	87	0	0	90	0	0	0	0	90	90	0	90	59	0
flonicamid	60	90	78	0	180	0	90	90	90	87	87	180	90	50	90
gamma-cyhalothrin	98	324	78	90	90	90	90	202	90	90	90	180	90	53	90
indoxacarb	0	90	0	0	90	0	0	90	0	90	90	90	90	0	0
lambda-cyhalothrin	0	90	0	0	0	0	0	0	0	90	90	0	90	0	0
methomyl	0	0	0	0	90	0	0	0	0	90	90	0	90	0	90
npv	60	90	78	0	90	90	0	0	0	90	90	90	90	54	84
paraffinic oil	0	87	0	0	90	0	0	0	0	87	90	90	90	58	90
pirimicarb	60	90	78	0	90	0	0	0	90	180	180	90	180	56	0
spinetoram	110	90	78	0	90	90	90	0	90	90	90	90	90	66	0
sulfoxaflor	0	90	0	0	90	0	0	89	90	90	87	90	90	60	90
thiodicarb	0	90	0	60	90	180	90	0	90	90	90	90	180	54	90
water	124	540	69	327	229	207	90	405	234	351	351	207	351	145	414
