## Supplementary Materials (Tables S1-S14) for "Acute toxicity effects of pesticides on beneficial organisms – Dispelling myths for a more sustainable use of chemicals in agricultural environments": Table S5 - Mortality by chemical 48-HAT (Model estimates).xlsx

### Sheet: Table S5
Chemical	Mean	SD	CI: 2.5%	CI: 97.5%	p(L)	p(M)	p(H)	p(VH)
abamectin	0.352	0.109	0.136	0.579	0.304	0.695	0.002	0
afidopyropen	0.118	0.048	0.031	0.22	0.999	0.001	0	0
bifenthrin	0.974	0.048	0.834	1	0	0.012	0.252	0.736
bt	0.014	0.014	0.001	0.053	1	0	0	0
chlorantraniliprole	0.01	0.007	0.001	0.028	1	0	0	0
chlorpyrifos	0.998	0.001	0.996	1	0	0	0	1
diafenthiuron	0.54	0.117	0.308	0.769	0.022	0.963	0.015	0
dimethoate	0.998	0.001	0.996	1	0	0	0	1
emamectin benzoate	0.547	0.178	0.174	0.895	0.085	0.837	0.078	0.001
flonicamid	0.033	0.013	0.01	0.061	1	0	0	0
gamma-cyhalothrin	0.602	0.099	0.406	0.793	0.003	0.976	0.022	0
indoxacarb	0.301	0.166	0.031	0.692	0.538	0.452	0.009	0
lambda-cyhalothrin	0.491	0.21	0.078	0.914	0.184	0.736	0.078	0.002
methomyl	0.997	0.002	0.992	1	0	0	0.013	0.987
npv	0.015	0.012	0.001	0.048	1	0	0	0
paraffinic oil	0.237	0.132	0.023	0.53	0.715	0.284	0.001	0
pirimicarb	0.665	0.113	0.431	0.883	0.002	0.887	0.11	0.001
spinetoram	0.563	0.116	0.333	0.792	0.013	0.965	0.023	0
sulfoxaflor	0.619	0.153	0.299	0.911	0.026	0.858	0.115	0.002
thiodicarb	0.571	0.123	0.323	0.817	0.018	0.95	0.032	0
