## Supplementary Materials (Tables S1-S14) for "Acute toxicity effects of pesticides on beneficial organisms – Dispelling myths for a more sustainable use of chemicals in agricultural environments": Table S6 - Mortality by chemical 48-HAT (Effect size comparisons).xlsx

### Sheet: Table S6
	bt	npv	flonicamid	afidopyropen	paraffinic oil	indoxacarb	abamectin	lambda-cyhalothrin	diafenthiuron	emamectin benzoate	spinetoram	thiodicarb	gamma-cyhalothrin	sulfoxaflor	pirimicarb	bifenthrin	methomyl	chlorpyrifos	dimethoate
chlorantraniliprole	nsd	nsd	nsd	5.9	nsd	15.05	17.6	24.55	27	27.35	28.15	28.55	30.1	30.95	33.25	48.7	49.85	49.9	49.9
bt		nsd	nsd	nsd	nsd	nsd	14.667	20.458	22.5	22.792	23.458	23.792	25.083	25.792	27.708	40.583	41.542	41.583	41.583
npv			nsd	nsd	nsd	nsd	14.08	19.64	21.6	21.88	22.52	22.84	24.08	24.76	26.6	38.96	39.88	39.92	39.92
flonicamid				nsd	nsd	nsd	8.186	11.419	12.558	12.721	13.093	13.279	14	14.395	15.465	22.651	23.186	23.209	23.209
afidopyropen					nsd	nsd	nsd	nsd	4.219	nsd	4.398	4.461	4.703	4.836	5.195	7.609	7.789	7.797	7.797
paraffinic oil						nsd	nsd	nsd	nsd	nsd	nsd	nsd	nsd	nsd	nsd	3.943	4.036	4.04	4.04
indoxacarb							nsd	nsd	nsd	nsd	nsd	nsd	nsd	nsd	nsd	3.132	3.206	3.209	3.209
abamectin								nsd	nsd	nsd	nsd	nsd	nsd	nsd	nsd	2.691	2.754	2.757	2.757
lambda-cyhalothrin									nsd	nsd	nsd	nsd	nsd	nsd	nsd	nsd	1.99	1.992	1.992
diafenthiuron										nsd	nsd	nsd	nsd	nsd	nsd	1.771	1.813	1.815	1.815
emamectin benzoate											nsd	nsd	nsd	nsd	nsd	nsd	1.79	1.792	1.792
spinetoram												nsd	nsd	nsd	nsd	1.7	1.74	1.742	1.742
thiodicarb													nsd	nsd	nsd	1.676	1.716	1.718	1.718
gamma-cyhalothrin														nsd	nsd	1.592	1.629	1.631	1.631
sulfoxaflor															nsd	nsd	1.585	1.587	1.587
pirimicarb																nsd	1.477	1.479	1.479
bifenthrin																	nsd	nsd	nsd
methomyl																		nsd	nsd
chlorpyrifos																			nsd
