## Supplementary Materials (Tables S1-S14) for "Acute toxicity effects of pesticides on beneficial organisms – Dispelling myths for a more sustainable use of chemicals in agricultural environments": Table S7 - Mortality by species 48-HAT (Model estimates).xlsx

### Sheet: Table S7
Order | Species	Mean	SD	CI: 2.5%	CI: 97.5%
Aca | Hypoaspis	0.492	0.105	0.283	0.699
Aca | Odontoscirus	0.467	0.096	0.276	0.661
Aca | Typhlodromus	0.581	0.144	0.288	0.866
Ara | Venatrix	0.39	0.208	0.038	0.851
Col | Dalotia	0.255	0.092	0.076	0.437
Col | Harmonia	0.768	0.109	0.538	0.962
Col | Hippodamia	0.636	0.18	0.234	0.949
Dip | Melangyna	0.247	0.117	0.039	0.494
Hem | Orius	0.505	0.159	0.18	0.829
Hym | Aphelinus	0.502	0.104	0.295	0.707
Hym | Aphidius	0.634	0.098	0.438	0.831
Hym | Diadegma	0.611	0.124	0.362	0.853
Hym | Diaeretiella	0.519	0.099	0.321	0.711
Hym | Trichogramma	0.746	0.102	0.534	0.941
Neu | Mallada	0.352	0.12	0.118	0.595
