## Supplementary Materials (Tables S1-S14) for "Acute toxicity effects of pesticides on beneficial organisms – Dispelling myths for a more sustainable use of chemicals in agricultural environments": Table S8 - Mortality by species 48-HAT (Effect size comparisons).xlsx

### Sheet: Table S8
	Col | Dalotia	Neu | Mallada	Ara | Venatrix	Aca | Odontoscirus	Aca | Hypoaspis	Hym | Aphelinus	Hem | Orius	Hym | Diaeretiella	Aca | Typhlodromus	Hym | Diadegma	Hym | Aphidius	Col | Hippodamia	Hym | Trichogramma	Col | Harmonia
Dip | Melangyna	nsd	nsd	nsd	nsd	nsd	nsd	nsd	nsd	nsd	nsd	nsd	nsd	2.903	2.988
Col | Dalotia		nsd	nsd	nsd	nsd	nsd	nsd	nsd	nsd	nsd	2.392	nsd	2.815	2.898
Neu | Mallada			nsd	nsd	nsd	nsd	nsd	nsd	nsd	nsd	nsd	nsd	nsd	nsd
Ara | Venatrix				nsd	nsd	nsd	nsd	nsd	nsd	nsd	nsd	nsd	nsd	nsd
Aca | Odontoscirus					nsd	nsd	nsd	nsd	nsd	nsd	nsd	nsd	nsd	nsd
Aca | Hypoaspis						nsd	nsd	nsd	nsd	nsd	nsd	nsd	nsd	nsd
Hym | Aphelinus							nsd	nsd	nsd	nsd	nsd	nsd	nsd	nsd
Hem | Orius								nsd	nsd	nsd	nsd	nsd	nsd	nsd
Hym | Diaeretiella									nsd	nsd	nsd	nsd	nsd	nsd
Aca | Typhlodromus										nsd	nsd	nsd	nsd	nsd
Hym | Diadegma											nsd	nsd	nsd	nsd
Hym | Aphidius												nsd	nsd	nsd
Col | Hippodamia													nsd	nsd
Hym | Trichogramma														nsd
